# Local CpG density affects the trajectory of age-associated epigenetic changes

**DOI:** 10.1101/2021.07.08.451539

**Authors:** Jonathan Higham, Qian Zhang, Rosie M. Walker, Sarah E. Harris, David M. Howard, Emma L. Hawkins, Anca-Larisa Sandu, J. Douglas Steele, Gordon D. Waiter, Alison D. Murray, Kathryn L. Evans, Andrew M. McIntosh, Peter M. Visscher, Ian J. Deary, Simon R. Cox, Duncan Sproul

## Abstract

DNA methylation is an epigenetic mark associated with gene repression and genome stability. Its pattern in the genome is disrupted with age and these changes can be used to statistically predict age with epigenetic clocks. Rates of aging inferred from these clocks correlate with human health. However, the molecular mechanisms underpinning age-associated DNA methylation changes are unknown. Local DNA sequence plays a strong role in programming DNA methylation levels at individual loci independently of age, but its influence on age-associated DNA methylation changes is unknown. We analysed longitudinal human DNA methylation trajectories at 345,895 CpGs from 600 individuals aged between 67 and 80 to understand the factors responsible for age-associated epigenetic changes at individual CpGs in the genome. We show that changes in methylation with age are especially apparent at 8,322 low CpG density loci. Using SNP data from the same individuals we demonstrate that DNA methylation trajectories are affected by local sequence polymorphisms at 1,487 loci with low CpG density. More generally, we find that local CpG density is a strong determinant of a CpG’s methylation trajectory and that CpGs located in low CpG density regions are particularly prone to change. Overall, our results demonstrate that local DNA sequence influences age-associated DNA methylation changes in humans *in vivo*. We suggest that this occurs because interactions between CpGs reinforce maintenance of methylation patterns in CpG dense regions.
