## Supplementary Table 3 for "Local CpG density affects the trajectory of age-associated epigenetic changes"

### Sheet: Supp. Table 3
Supplementary table 3 - trans slope QTLs
Table of the lead SNP CpG pairs for each independent cis slope-QTL uncovered in the LBC cohort.
The P-value of the association and Benjamini Hochberg corrected FDR are both given.
The effect size is given as change in slope per allele
SNP ID	CpG probe ID	P-value	FDR	Beta	Effect size (Beta)
rs10896271	cg03187668	5.76237e-13	0.0014503	-0.00469283	-7.36848
rs12933229	cg03969070	2.02738e-12	0.00389654	-0.0026339	-7.18364
rs12933229	cg02201215	2.22309e-12	0.00412277	-0.00218028	-7.16995
rs17370615	cg20883310	4.56654e-12	0.00731391	0.00169513	7.06226
rs3773967	cg00492269	5.70523e-12	0.00886891	-0.00232113	-7.02869
rs160641	cg03233332	5.95619e-12	0.00912486	0.00434759	7.02219
rs4792831	cg09385632	2.15581e-11	0.0261937	-0.00147811	-6.82544
rs17370615	cg13444243	3.20725e-11	0.0347621	0.00419639	6.76375
rs930978	cg17815049	3.22274e-11	0.0347621	0.00417708	6.76299
